# Spatial transcriptome profiling uncovers metabolic regulation of left-right patterning

**DOI:** 10.1101/2023.04.21.537827

**Authors:** Hisato Yagi, Cheng Cui, Manush Saydmohammed, George Gabriel, Candice Baker, William Devine, Yijen Wu, Jiuann-huey Lin, Marcus Malek, Abha Bais, Stephen Murray, Bruce Aronow, Michael Tsang, Dennis Kostka, Cecilia W. Lo

## Abstract

Left-right patterning disturbance can cause severe birth defects, but it remains least understood of the three body axes. We uncovered an unexpected role for metabolic regulation in left-right patterning. Analysis of the first spatial transcriptome profile of left-right patterning revealed global activation of glycolysis, accompanied by right-sided expression of *Bmp7* and genes regulating insulin growth factor signaling. Cardiomyocyte differentiation was left-biased, which may underlie the specification of heart looping orientation. This is consistent with known *Bmp7* stimulation of glycolysis and glycolysis suppression of cardiomyocyte differentiation. Liver/lung laterality may be specified via similar metabolic regulation of endoderm differentiation. *Myo1d*, found to be left-sided, was shown to regulate gut looping in mice, zebrafish, and human. Together these findings indicate metabolic regulation of left-right patterning. This could underlie high incidence of heterotaxy-related birth defects in maternal diabetes, and the association of PFKP, allosteric enzyme regulating glycolysis, with heterotaxy. This transcriptome dataset will be invaluable for interrogating birth defects involving laterality disturbance.
