## Supplementary material for "Spatial transcriptome profiling uncovers metabolic regulation of left-right patterning": Dataset 3

### Sheet: genes_3v6som_el_left.txt
	logFC	logCPM	PValue	FDR
6330403A02Rik	-1.48819	2.70041	1.07847e-05	0.000958627
A930038C07Rik	1.48787	3.91071	5.20101e-09	1.78995e-06
Acta1	2.24076	2.96199	1.02394e-09	4.5811e-07
Ada	1.25256	2.80297	7.67375e-05	0.00423856
Apoc2	-1.15893	8.01795	2.21924e-12	2.29127e-09
Arg1	0.903822	6.04957	5.06187e-07	7.07713e-05
Asb2	1.90145	1.5928	2.25066e-05	0.00171639
Bmf	0.807283	4.69706	0.000208241	0.00908357
Bmp3	2.14272	1.17948	3.55885e-06	0.000376117
Ccnb1ip1	-2.68277	1.55714	1.66471e-08	4.65494e-06
Cdh2	0.841281	7.71754	9.67646e-10	4.50278e-07
Cdh3	0.697995	5.87977	0.000129491	0.00640014
Cdh5	0.894937	5.69893	2.00522e-06	0.000236088
Celsr1	0.675997	6.30621	2.62568e-05	0.00194194
Cer1	-1.45679	4.18502	1.36181e-08	3.92557e-06
Clic6	-1.33285	6.75404	2.29402e-13	4.39861e-10
Cmpk1	-0.751503	7.24508	4.16492e-08	9.98062e-06
Col12a1	1.7109	3.50299	2.90227e-09	1.05282e-06
Col1a2	1.05783	5.17286	2.76057e-07	4.57436e-05
Col2a1	1.11139	5.96951	4.47399e-09	1.58026e-06
Col3a1	2.42326	3.73679	1.05636e-12	1.21824e-09
Cpm	-0.822511	6.3388	2.58388e-07	4.38999e-05
Crabp1	0.951795	8.33581	6.15955e-11	4.59297e-08
Crabp2	0.689351	7.78503	6.80901e-07	8.95985e-05
Crip2	0.827869	5.00985	7.45965e-05	0.00420687
Ctsc	-1.09722	5.39868	1.34766e-08	3.92557e-06
Cyp1b1	2.26842	1.48394	2.16289e-06	0.000248123
Daam2	1.33667	2.83525	6.95382e-05	0.00404481
Dclk2	1.60109	2.55246	3.30194e-05	0.00224968
Dgkk	-1.06194	7.13846	3.39526e-10	1.8988e-07
Dpysl3	1.00321	4.55432	1.4583e-05	0.00123882
Emb	-0.994963	10.2869	7.5392e-08	1.63211e-05
Emid2	1.35671	3.80882	5.3994e-07	7.47121e-05
Emilin2	1.12462	3.42272	7.67059e-05	0.00423856
Enpp1	1.32925	3.11799	2.87907e-05	0.00205547
Erbb2	0.689581	5.98702	9.28588e-05	0.00486856
Etfa	-0.75966	6.93455	7.12707e-08	1.56819e-05
Fam167a	1.52446	2.60557	3.46424e-05	0.00232485
Fat4	0.9716	5.67886	2.13276e-07	3.83759e-05
Fbln2	1.5251	2.67063	2.70144e-05	0.00198135
Fgf18	2.20381	2.32227	8.54256e-08	1.79154e-05
Fgf5	-1.31599	3.21173	9.17859e-06	0.000838061
Foxh1	-1.16952	3.9339	6.64011e-06	0.000641177
Foxp4	0.842756	5.39502	3.16022e-05	0.00218642
Gcsh	-1.22279	7.63724	5.13417e-16	2.29703e-12
Gm12070	0.657281	7.79596	6.14656e-07	8.16824e-05
Hesx1	-1.07204	4.24926	2.83002e-05	0.00203988
Hoxa1	-0.83119	6.41849	8.92551e-07	0.000115191
Hoxa9	2.63658	1.17365	3.02948e-07	4.89899e-05
Iffo2	0.945241	4.28466	0.000181086	0.00826714
Ifitm2	0.633154	7.20761	5.4717e-06	0.000556373
Igfbp5	0.732317	8.15337	4.32123e-07	6.30429e-05
Itga9	0.822767	5.87313	4.26389e-06	0.000443643
Kbtbd11	1.32056	4.28353	1.83212e-07	3.41538e-05
Kifc2	-1.24722	3.08117	2.59962e-05	0.00193845
Krt19	1.13441	4.245	2.72767e-06	0.000302568
L1td1	-1.40166	4.31772	2.65947e-09	1.03949e-06
Ldb3	1.35283	3.67755	1.40792e-06	0.000173368
Lef1	0.670095	7.05219	1.03931e-06	0.000131599
Lphn3	1.72859	3.19895	6.75398e-08	1.51086e-05
Lrrc19	-1.18317	3.92979	6.6238e-06	0.000641177
Mbl2	-2.2447	1.9129	1.79025e-07	3.38432e-05
Mfap2	0.802272	5.18315	0.000159496	0.0076203
Mfap4	1.22106	3.99185	2.10196e-06	0.000245326
Mfsd2a	2.36931	1.00821	2.78224e-06	0.000306091
Mir106a+Kis2	-2.33364	1.74996	4.82626e-08	1.11686e-05
Mllt3	0.66531	7.46422	6.70684e-06	0.000642995
Mmp11	1.12807	3.37703	0.00021935	0.00940612
Mpp2	1.0249	3.96349	3.03635e-05	0.00213371
Mpp7	-1.13815	4.66834	2.24067e-07	3.90575e-05
Mtrnr2l	-0.8931	7.87442	7.86081e-11	5.27539e-08
Mybpc3	1.75692	3.78175	1.58996e-09	6.4668e-07
Myl3	1.92572	4.34811	4.99647e-13	6.70626e-10
Myl9	1.23839	5.23781	5.69637e-09	1.91142e-06
Mylk	0.989719	3.97359	6.52507e-05	0.00385813
Myom1	2.02985	4.08625	9.60315e-12	9.20668e-09
Ncor2	0.701425	6.11031	2.84204e-05	0.00203988
Nkx3-1	1.3884	3.90099	4.97014e-07	7.02203e-05
Nppa	2.9949	1.37878	1.11304e-09	4.81911e-07
Nr2f1	1.85268	2.20191	3.59179e-06	0.000376633
Nr2f2	0.875527	4.98085	1.95165e-05	0.00158758
Nrcam	0.762642	5.56729	2.3498e-05	0.00177185
Nt5dc3	-1.40486	2.8188	0.000160953	0.00763382
Oat	-0.763578	7.15632	3.67136e-08	9.12537e-06
Otx1	1.36898	3.74521	4.287e-07	6.30429e-05
Palld	0.942591	6.1581	1.3326e-08	3.92557e-06
Pax6	1.31916	4.49339	6.45708e-09	2.11383e-06
Pcbp4	0.66783	6.57931	2.00193e-05	0.00160727
Pdlim7	0.746005	5.40445	0.000214095	0.00923982
Pim2	-2.58984	4.67868	6.98799e-21	9.37928e-17
Plagl1	1.21359	4.77246	5.40158e-08	1.22881e-05
Pnkd	0.804868	5.07783	6.50451e-05	0.00385813
Pou5f1	-2.34778	2.71772	4.27904e-11	3.37843e-08
Ptms	0.766661	5.45903	6.62093e-05	0.00389763
Ptn	1.23172	7.37104	2.84412e-16	1.90869e-12
Ptpre	-1.28945	3.65459	1.88798e-06	0.00022618
Rasgrp3	-0.787046	7.1775	3.66602e-08	9.12537e-06
Rbm47	-1.17176	5.67776	1.97879e-11	1.77062e-08
Ret	1.55223	2.93033	2.81573e-06	0.000307258
Robo2	0.858299	5.36642	8.86384e-06	0.000820486
Rpl15	-0.707701	9.19971	2.5528e-06	0.00028553
Sall4	-0.616605	8.87212	2.14256e-05	0.00166228
Scube1	1.28634	4.84985	2.51972e-08	6.63131e-06
Scube2	1.43713	3.34008	5.90091e-06	0.00059106
Sdc3	1.53577	3.7954	1.80031e-08	4.93137e-06
Sdk2	0.948248	4.43105	8.71642e-05	0.00464253
Sema3a	1.06862	6.43755	2.33919e-10	1.49508e-07
Sgk1	-1.19336	5.31217	6.82346e-09	2.18058e-06
Sgk3	-1.10341	5.12226	2.73692e-08	7.06441e-06
Sh3gl3	-2.08562	2.80153	8.65683e-09	2.70214e-06
Sigmar1	0.635277	6.59499	2.53584e-05	0.00190146
Slc16a1	-0.811073	9.51226	3.7211e-07	5.67553e-05
Slc2a2	-1.35992	5.59169	3.08573e-11	2.58854e-08
Slc39a8	-1.02601	6.96125	1.08917e-12	1.21824e-09
Slc7a3	-1.40263	4.0194	1.21318e-07	2.3946e-05
Slc8a1	1.59983	6.59671	7.9957e-16	2.68296e-12
Slco4c1	-1.36101	4.01261	1.46133e-07	2.8426e-05
Sox10	3.24604	1.85139	3.21514e-13	4.79484e-10
Sox6	1.18399	4.64431	1.87591e-07	3.4491e-05
Spon1	0.83407	5.30177	1.29219e-05	0.00111391
Stab1	1.22658	3.41319	3.27567e-05	0.00224968
Stambpl1	-1.71929	1.79671	0.000113213	0.00573412
Svil	0.769292	5.34799	8.13454e-05	0.00442031
Sycp3	-1.78213	1.84931	2.08979e-05	0.00163076
Synpo2	1.46952	2.59877	4.6967e-05	0.00299873
Tceb1	-0.581018	8.12684	7.52839e-06	0.000706616
Tcfap2b	2.56528	3.72904	1.27867e-14	3.3858e-11
Tgfb1i1	0.788309	4.98656	0.000210819	0.0091278
Thbs1	1.19102	4.08401	3.45325e-06	0.000369178
Tnc	1.01123	4.25973	4.44014e-05	0.00287901
Tnni1	1.10313	4.77295	2.51262e-07	4.32364e-05
Tnni3	2.61006	1.23151	1.08132e-07	2.19902e-05
Trim55	2.02927	2.6688	3.58407e-07	5.55292e-05
Trp63	1.845	2.58962	4.90505e-07	7.00379e-05
Ubb	0.950685	4.07648	8.77179e-05	0.00465356
Uchl1	1.0133	3.81249	7.41775e-05	0.00420089
Xlr3a	-1.99928	1.71746	3.16855e-06	0.00034297
Zbtb20	1.26486	2.8368	0.000228503	0.00967497
Zbtb5	0.892217	4.27777	0.000155243	0.00749523
Zeb1	0.762122	5.83506	2.17615e-05	0.00167864

### Sheet: genes_3v6som_el_right.txt
	logFC	logCPM	PValue	FDR
2810432D09Rik	0.918243	5.13279	1.66576e-05	0.00106731
7420416P09Rik	-2.21052	2.9739	1.1894e-09	6.39662e-07
Abca2	1.33422	3.89929	4.14937e-06	0.000407214
Adi1	-0.761062	6.86656	1.82259e-06	0.00022103
Adora2b	-1.36055	2.82504	7.14473e-05	0.00299255
Alad	0.967998	5.26311	2.87777e-06	0.000317144
Amot	-0.952212	9.09963	1.28211e-08	4.42e-06
Arg1	0.828897	5.93203	7.38683e-06	0.000653394
Atf1	-0.780655	6.57512	1.82479e-06	0.00022103
Atf7ip2	-1.15718	3.60397	7.40217e-05	0.00308118
Atp13a2	0.998208	4.09221	0.000161482	0.0053476
Atp6ap2	-0.977131	4.96042	8.47461e-06	0.000712132
Atp6v1d	-0.712179	6.5314	3.38181e-05	0.00177069
BC023829	-0.945461	4.6551	8.79105e-05	0.00345476
BC056474	0.915899	5.27049	1.23532e-05	0.000893089
Bex1	-0.706725	7.69429	2.02809e-06	0.00023919
Bex2	-0.770857	6.91049	8.57537e-07	0.000125322
Bmf	1.06449	5.02605	1.67337e-06	0.000210265
Bmyc	1.04799	4.08296	5.27332e-05	0.00243642
Calcrl	0.951911	5.65722	5.47423e-07	9.20012e-05
Car4	-1.02352	8.46549	1.99295e-10	1.41027e-07
Casq1	1.87046	1.69469	1.80075e-05	0.00112609
Cbx7	-1.35875	3.64215	1.34541e-05	0.000932423
Ccdc101	1.06222	4.44359	2.89921e-05	0.00157177
Cdx1	-1.11837	5.17471	1.68094e-07	3.32356e-05
Cetn3	-0.757258	8.30035	3.04704e-06	0.000327739
Clstn1	1.02749	5.40291	6.61285e-07	0.000105845
Col11a1	1.02306	4.33385	4.57982e-05	0.00219272
Col3a1	2.57629	4.03415	7.10841e-17	3.18575e-13
Cox7c	-0.910999	4.72405	8.46543e-05	0.00337738
Crabp2	0.952821	7.97548	2.2681e-10	1.52473e-07
Crb2	1.02763	4.63708	1.63607e-05	0.00106731
D030056L22Rik	-0.858544	4.87894	0.000166303	0.00544025
Dab1	0.828189	5.29514	5.02155e-05	0.00235978
Dcaf12l1	-1.26194	3.47245	3.99688e-05	0.00200515
Dcaf13	-0.703939	6.79641	1.23551e-05	0.000893089
Dci	-1.50127	2.75462	2.55051e-05	0.00143479
Dgcr8+Mir1306	-0.760271	6.29414	9.07924e-06	0.000739821
Dlgap4	0.945652	5.93908	2.88417e-07	5.24023e-05
Dmxl1	-0.747942	7.71253	1.82336e-06	0.00022103
Dpysl4	2.05807	1.57103	1.30976e-05	0.000922485
Dsg2	-0.747883	6.43468	8.39481e-06	0.000712132
Dynlt3	-0.919401	4.96201	4.84888e-05	0.00229554
Eif1ax	-0.993347	8.62979	3.80114e-10	2.22201e-07
Eif4a2	-0.807092	7.63043	1.20683e-07	2.65996e-05
Eif4g3	0.719209	7.99946	6.51647e-06	0.000600096
Emb	-1.27997	10.1635	3.48734e-11	2.75807e-08
Emcn	1.70823	3.43106	3.29408e-08	9.22686e-06
Eng	1.23284	3.70838	1.13915e-05	0.000850884
Eny2	-0.764255	7.86277	6.88199e-07	0.000108857
Etfa	-0.890031	6.84814	1.31043e-07	2.79663e-05
Fam125b	0.870547	5.35966	1.79107e-05	0.00112528
Fam189b	0.89388	4.44727	0.000266848	0.00752155
Fat4	1.30505	5.8562	1.52035e-10	1.13562e-07
Fcho2	-0.886547	5.70167	5.64323e-06	0.000523264
Fign	0.950352	5.96401	1.10561e-07	2.54031e-05
Foxh1	-1.47424	3.77828	1.40834e-07	2.89258e-05
Foxo4	-0.909709	4.58438	0.000127947	0.00452389
Gli2	0.884535	6.24945	1.73251e-07	3.32765e-05
Gm12191+Rpl30	-0.840925	7.7904	3.51709e-08	9.65045e-06
Gm15450+Rps23	-0.817388	5.83556	1.69966e-05	0.00107792
Gnas	0.714579	10.0562	0.000135298	0.00465704
Greb1l	-0.764011	9.33977	1.31183e-05	0.000922485
Gtpbp8	-1.04739	4.00082	9.1841e-05	0.00353812
Haus1	-0.809742	6.12883	8.43129e-06	0.000712132
Hdac4	0.799789	5.0874	0.000222832	0.00659283
Hells	-0.847897	8.0223	2.06757e-08	6.06504e-06
Hhex	-1.03667	4.05145	0.000183951	0.00581026
Hmcn1	0.772487	6.0794	1.31735e-05	0.000922485
Hmgn1	-0.655419	9.41525	0.000221607	0.00659182
Hnf1b	-0.937453	4.88832	2.33264e-05	0.00133457
Hnrnpc	-0.701038	8.67839	1.00296e-05	0.000786545
Hoxa3	1.093	3.76901	0.000146063	0.00495913
Hoxa7	1.85996	2.15796	6.60158e-06	0.000603797
Hoxc8	1.68308	4.14829	5.27345e-09	2.21567e-06
Hprt	-0.930957	6.70017	1.43545e-08	4.82492e-06
Hspg2	0.756767	7.12516	5.5213e-06	0.000515513
Ifrd1	-0.872694	6.47313	2.2095e-07	4.18405e-05
Igfbp5	1.21953	8.43862	1.45713e-14	3.91821e-11
Ildr2	0.968813	6.3488	1.95695e-08	5.9798e-06
Itih5	0.966442	5.0385	1.01207e-05	0.000786545
Kbtbd11	1.25844	4.35919	1.43069e-06	0.000188585
Kif26b	1.43758	4.36352	9.33534e-09	3.48649e-06
Kifc2	-1.38285	2.83625	7.02316e-05	0.00296787
Ldlr	0.856924	5.13784	0.000106595	0.00396999
Lef1	0.774677	7.21974	3.24872e-07	5.74724e-05
Limch1	0.889248	5.19368	2.83607e-05	0.00156071
Lix1	1.1525	3.79884	2.92954e-05	0.00158184
Lonrf2	1.53768	2.67913	1.65528e-05	0.00106731
Lpar4	-0.835723	5.32371	0.000163223	0.00537518
Ly6e	-0.795709	7.2593	1.44145e-07	2.89258e-05
Lypla2	1.04695	3.90495	0.000134675	0.00465704
Man1c1	1.14035	3.83238	3.26433e-05	0.00172113
Mdk	0.644744	9.03418	9.30033e-05	0.00355236
Mfap2	0.989609	5.28969	1.09272e-06	0.000154648
Mipep	-0.745857	6.03545	4.29802e-05	0.00209415
Mir106a+Kis2	-2.50001	1.34621	4.8173e-07	8.19856e-05
Mir21+Tmem49	-0.729711	6.58884	7.88372e-06	0.000692788
Mir684-1_dup2_chr_11+Sumo2	-0.836216	4.93622	0.000179031	0.00573395
Mllt3	0.933651	7.60365	2.32162e-09	1.05531e-06
Mpp7	-1.57574	4.50282	1.67696e-09	8.05242e-07
Ms4a4d	-2.10703	2.65769	1.64015e-08	5.12833e-06
Msx3	2.29036	1.5961	7.38087e-07	0.000114064
Mtap7d1	0.820364	5.70384	1.30805e-05	0.000922485
Mtss1l	0.779007	6.04442	1.39757e-05	0.000963603
Myl9	0.893735	5.28335	1.51506e-05	0.00102362
Myo1d	-1.45381	3.05123	1.14788e-05	0.000852669
Naa16	-0.728331	6.39927	1.54546e-05	0.0010332
Naa50	-0.73468	8.6268	2.14783e-06	0.000248944
Nav1	0.809166	7.6923	1.11314e-07	2.54031e-05
Ncor2	0.851213	6.23372	1.45745e-06	0.00018874
Nes	1.11755	5.23332	1.13364e-07	2.54031e-05
Notch1	0.708578	6.09907	6.62604e-05	0.0029305
Nr2f2	1.21791	5.15856	1.25516e-08	4.42e-06
Nup210	0.761593	6.45265	7.04697e-06	0.000631644
Obsl1	0.922212	5.09776	2.12248e-05	0.00124073
Ostf1	-1.08606	3.51649	0.000339516	0.00886367
Palld	1.03723	6.24075	1.51047e-08	4.95325e-06
Pax1	2.54924	0.875435	2.72746e-06	0.000305589
Pdzd4	-1.07658	4.41687	8.91656e-06	0.000738842
Pgam1	-0.694916	7.58849	8.00699e-06	0.00069773
Pim2	-2.67076	4.74282	2.79897e-25	3.76321e-21
Plch1	0.803758	6.52747	7.63339e-07	0.000115316
Plxnd1	0.944626	5.11303	1.66537e-05	0.00106731
Pmm2	-0.998547	5.17873	1.31759e-06	0.000177151
Pou5f1	-2.8743	2.99778	3.60179e-13	6.05326e-10
Ppp2r4	0.85104	6.42695	2.82419e-07	5.20155e-05
Prpf39	-0.734671	6.43703	1.4546e-05	0.000997809
Psmd10	-0.764282	5.80757	3.6094e-05	0.00188095
Psmg1	-0.72211	7.12515	3.96133e-06	0.000394716
Ptms	0.955247	5.48295	3.40708e-06	0.000352371
Ptn	1.22997	7.58763	6.87231e-12	7.69985e-09
Ptpn2	-0.743682	6.6827	4.8957e-06	0.000466828
Ptprf	0.647072	8.07441	1.61053e-05	0.00106668
Ptrh2	-0.813222	6.36728	1.18404e-06	0.000162264
Rasgrp3	-1.00194	6.92234	1.30954e-09	6.521e-07
Rbm24	-0.971625	5.44819	1.02053e-05	0.000788562
Rbm3	-0.792762	6.13631	1.65983e-05	0.00106731
Rbm38	0.879913	4.7927	0.000128943	0.00453833
Ret	1.34401	3.2462	2.66451e-05	0.00148034
Rffl	-0.93722	4.46384	0.00012188	0.00438149
Rgs19	0.743932	5.67256	6.54808e-05	0.00290557
Rian	-0.995684	7.3698	2.93539e-11	2.46665e-08
Rnf220	0.704606	7.03734	1.01202e-05	0.000786545
Rock1	-0.673897	7.65955	2.54827e-05	0.00143479
Rp2h	-1.07049	5.05027	1.64636e-06	0.000208824
Rpl15	-1.03222	9.02678	6.96919e-10	3.9042e-07
Rpl24	-0.701962	6.43301	3.38467e-05	0.00177069
Rpl35a	-0.677997	7.94114	1.68944e-05	0.00107652
Rpl36a	-0.726117	6.53927	1.34285e-05	0.000932423
Rps14	-0.697163	8.16301	3.14896e-06	0.000330764
Ruvbl2	0.654599	7.98013	3.88304e-05	0.00198508
Scfd1	-0.813272	6.63875	4.7504e-07	8.18836e-05
Scube2	1.76479	3.43826	9.00467e-09	3.45908e-06
Sdc3	1.56881	4.06874	3.92453e-09	1.70211e-06
Sema3a	1.23874	6.42316	1.69027e-12	2.52508e-09
Sema3c	1.20775	3.77286	4.58277e-05	0.00219272
Sfrp2	0.823018	4.95376	0.000243946	0.00709925
Sgk1	-1.36159	5.42711	2.37848e-11	2.13191e-08
Sgms1	-0.893378	5.52519	5.39914e-06	0.000507633
Slc26a2	-0.89457	4.84597	6.79371e-05	0.00296787
Slc7a3	-1.54123	4.14863	2.74626e-08	7.85605e-06
Snhg1	-0.823314	7.30538	4.44248e-07	7.75702e-05
Snx2	-0.776197	6.80708	1.15804e-06	0.000160515
Sox10	3.21373	1.64578	2.34946e-11	2.13191e-08
Sox12	0.749277	6.28719	8.3686e-06	0.000712132
Sox13	0.901659	5.52005	4.99612e-06	0.000473048
Spen	0.821545	6.97052	2.27799e-07	4.25383e-05
Spin2	-0.973738	5.22236	3.9633e-06	0.000394716
Spink3	-1.64125	8.52725	1.2038e-14	3.91821e-11
Spna2	0.641231	8.83219	6.83492e-05	0.00296787
Spon1	1.32353	5.23138	3.17059e-10	2.02993e-07
Spsb1	1.60634	2.14813	7.6976e-05	0.00317467
Sptlc3	2.39791	1.08284	2.6971e-06	0.000304727
Stk25	0.938374	5.67678	9.33128e-07	0.000133467
Stx3	-1.27871	5.96771	6.04267e-12	7.3858e-09
Sucla2	-0.709905	6.78738	9.78521e-06	0.000778474
Sulf2	0.816821	7.16747	1.71207e-07	3.32765e-05
Tbca	-0.720487	7.20348	3.10492e-06	0.000330764
Tceal8	-0.740058	7.95649	8.52765e-07	0.000125322
Tcfap2b	3.04373	4.27034	3.35894e-17	2.25805e-13
Tgm2	1.18013	3.84778	4.20483e-05	0.00207845
Th1l	0.717927	6.4046	1.95238e-05	0.00119862
Thbs1	1.79164	4.37114	3.74794e-12	5.03911e-09
Thoc7	-0.715557	7.54189	3.13584e-06	0.000330764
Tie1	1.53009	2.68049	2.1043e-05	0.00124073
Tmem132c	1.53875	4.55964	2.35472e-09	1.05531e-06
Tmx3	-0.747151	6.06544	2.96475e-05	0.00158809
Tnni1	1.13645	4.96846	1.1499e-06	0.000160515
Tnni3	2.67518	1.2795	1.11706e-07	2.54031e-05
Trim25	-0.778754	6.03951	2.0076e-05	0.00122137
Tshz2	1.9877	3.17509	7.47151e-09	2.95454e-06
Ttn	1.47518	9.19719	4.32922e-14	8.68071e-11
Ube2d2	-0.836304	6.34093	1.41594e-06	0.000188489
Ube2v2	-0.889919	5.49678	1.03625e-05	0.000796135
Utp18	-0.768123	6.5199	2.95238e-06	0.000320119
Vps72	0.858954	5.98337	1.54266e-06	0.000197533
Wdr45l	-0.86138	5.49824	1.49464e-05	0.00101498
Wnt7a	2.72328	1.35917	3.85403e-08	1.03635e-05
Wscd1	1.40143	3.04576	2.2841e-05	0.00132369
Zbtb5	1.04071	4.5391	1.16425e-05	0.000860076
Zfp618	1.39053	3.27751	1.12181e-05	0.000847346
Zic3	-1.57323	5.5313	4.51952e-14	8.68071e-11
Zmat2	-0.690994	6.94138	1.08053e-05	0.000820776
Zswim5	1.14628	5.56473	1.62552e-08	5.12833e-06
