## Supplementary material for "Spatial transcriptome profiling uncovers metabolic regulation of left-right patterning": Dataset 4

### Sheet: Left UP
Category	Term		Count	Genes	FDR	PValue
GOTERM_BP_FAT	GO:0007155	cell adhesion	20	RET, TNC, SDK2, MYBPC3, LEF1, COL2A1, CDH2, CELSR1, EMILIN2, CDH3, LOC100044363, CDH5, NRCAM, ITGA9, LOC640441, FAT4, STAB1, COL12A1, ROBO2, MFAP4, THBS1, SPON1	1.9196e-07	1.2294e-10
GOTERM_BP_FAT	GO:0022610	biological adhesion	20	RET, TNC, SDK2, MYBPC3, LEF1, COL2A1, CDH2, CELSR1, EMILIN2, CDH3, LOC100044363, CDH5, NRCAM, ITGA9, LOC640441, FAT4, STAB1, COL12A1, ROBO2, MFAP4, THBS1, SPON1	1.97872e-07	1.26726e-10
GOTERM_BP_FAT	GO:0001501	skeletal system development	11	GM8317, FGF18, GM7808, GM8649, PDLIM7, GM5239, COL2A1, ZEB1, SOX6, LOC100042019, GM13215, GM13815, GM6014, GM11808, GM11517, GM4802, GM6438, TRP63, PTN, HOXA9, LOC100048341, RPS27A, BMP3, GM11759, GM8797, GM5928, LOC100045857, GM12617, 2810422J05RIK, GM6111, LOC100048105, GM8430, UBC, UBB, UBA52, IGFBP5	0.00547122	3.5041e-06
GOTERM_BP_FAT	GO:0016337	cell-cell adhesion	10	NRCAM, RET, FAT4, LEF1, ROBO2, COL2A1, CELSR1, CDH2, CDH3, LOC100044363, CDH5	0.00893757	5.72426e-06
GOTERM_BP_FAT	GO:0001503	ossification	7	GM8317, FGF18, GM7808, GM8649, PDLIM7, GM5239, COL2A1, LOC100042019, GM13215, GM13815, GM6014, GM11808, GM11517, GM4802, GM6438, PTN, LOC100048341, RPS27A, BMP3, GM11759, GM8797, GM5928, LOC100045857, GM12617, 2810422J05RIK, GM6111, LOC100048105, GM8430, UBC, UBB, UBA52, IGFBP5	0.0397191	2.54426e-05
GOTERM_BP_FAT	GO:0048598	embryonic morphogenesis	11	RET, OTX1, CRABP2, TRP63, LEF1, HOXA9, COL2A1, CELSR1, ZEB1, TGFB1I1, FOXP4	0.0410782	2.63134e-05
GOTERM_BP_FAT	GO:0006357	regulation of transcription from RNA polymerase II promoter	14	SOX10, BMP3, TCFAP2B, OTX1, PAX6, LEF1, ZEB1, SOX6, FOXP4, PLAGL1, LOC100046044, TRP63, NR2F2, NCOR2, NR2F1	0.0445265	2.85227e-05
GOTERM_BP_FAT	GO:0007507	heart development	9	ERBB2, MYBPC3, NKX3-1, COL2A1, SOX6, TNNI3, FOXP4, NCOR2, TNNI1	0.0475098	3.04341e-05
GOTERM_BP_FAT	GO:0007156	homophilic cell adhesion	7	RET, FAT4, ROBO2, CELSR1, CDH2, CDH3, LOC100044363, CDH5	0.0694091	4.44671e-05
GOTERM_BP_FAT	GO:0060348	bone development	7	GM8317, FGF18, GM7808, GM8649, PDLIM7, GM5239, COL2A1, LOC100042019, GM13215, GM13815, GM6014, GM11808, GM11517, GM4802, GM6438, PTN, LOC100048341, RPS27A, BMP3, GM11759, GM8797, GM5928, LOC100045857, GM12617, 2810422J05RIK, GM6111, LOC100048105, GM8430, UBC, UBB, UBA52, IGFBP5	0.072809	4.6646e-05
GOTERM_BP_FAT	GO:0048729	tissue morphogenesis	9	RET, TNC, LOC100044161, TRP63, LEF1, NKX3-1, SEMA3A, CELSR1, TGFB1I1, TNNI1	0.075466	4.83489e-05

### Sheet: Right UP
Category	Term	Count		Genes	FDR	PValue
GOTERM_BP_FAT	GO:0007389~pattern specification process	14		LEF1, TTN, GLI2, PAX1, HOXC8, NOTCH1, HOXA3, SFRP2, HOXA7, NR2F2, PLXND1, ENG, WNT7A, MLLT3	1.82456e-05	1.16431e-08
GOTERM_BP_FAT	GO:0003002~regionalization	12		HOXC8, NOTCH1, HOXA3, SFRP2, HOXA7, LEF1, NR2F2, TTN, GLI2, PAX1, WNT7A, MLLT3	8.27567e-05	5.28096e-08
GOTERM_BP_FAT	GO:0009952~anterior/posterior pattern formation	10		HOXC8, NOTCH1, HOXA3, SFRP2, HOXA7, LEF1, NR2F2, TTN, PAX1, MLLT3	0.000470849	3.00463e-07
GOTERM_BP_FAT	GO:0007507~heart development	11		NOTCH1, HSPG2, SEMA3C, CALCRL, TNNI3, TTN, GLI2, COL11A1, ENG, NCOR2, TNNI1	0.0012329	7.86755e-07
GOTERM_BP_FAT	GO:0001501~skeletal system development	12		HDAC4, HOXC8, HOXA3, HOXA7, HSPG2, PTN, GNAS, GLI2, COL11A1, PAX1, WNT7A, IGFBP5	0.0014723	9.39525e-07
GOTERM_BP_FAT	GO:0048732~gland development	10		NOTCH1, HOXA3, TGM2, LEF1, SEMA3C, SEMA3A, PLXND1, GLI2, PAX1, MDK	0.00391581	2.49884e-06
GOTERM_BP_FAT	GO:0043009~chordate embryonic development	13		SOX10, HSPG2, LEF1, TTN, GLI2, PAX1, NOTCH1, HOXA3, SFRP2, HOXA7, GNAS, COL11A1, NCOR2	0.0107112	6.83547e-06
GOTERM_BP_FAT	GO:0009792~embryonic development ending in birth or egg hatching	13		SOX10, HSPG2, LEF1, TTN, GLI2, PAX1, NOTCH1, HOXA3, SFRP2, HOXA7, GNAS, COL11A1, NCOR2	0.0117891	7.52339e-06
GOTERM_BP_FAT	GO:0048729~tissue morphogenesis	10		RET, NOTCH1, LEF1, SEMA3C, SEMA3A, PLXND1, GLI2, COL11A1, WNT7A, TNNI1	0.0182144	1.16242e-05
GOTERM_BP_FAT	GO:0048705~skeletal system morphogenesis	8		HOXC8, HOXA3, HOXA7, HSPG2, GNAS, COL11A1, PAX1, WNT7A	0.0188818	1.20501e-05
GOTERM_BP_FAT	GO:0001568~blood vessel development	10		EMCN, NOTCH1, HOXA3, COL3A1, TGM2, SEMA3C, PLXND1, NR2F2, TNNI3, ENG	0.0222267	1.4185e-05
GOTERM_BP_FAT	GO:0035282~segmentation	6		SFRP2, LEF1, TTN, GLI2, PAX1, MLLT3	0.026189	1.6714e-05
GOTERM_BP_FAT	GO:0001944~vasculature development	10		EMCN, NOTCH1, HOXA3, COL3A1, TGM2, SEMA3C, PLXND1, NR2F2, TNNI3, ENG	0.0269705	1.72128e-05
GOTERM_BP_FAT	GO:0048514~blood vessel morphogenesis	9		EMCN, NOTCH1, HOXA3, TGM2, SEMA3C, PLXND1, NR2F2, TNNI3, ENG	0.0357967	2.28468e-05
GOTERM_BP_FAT	GO:0048598~embryonic morphogenesis	11		RET, NOTCH1, HOXA3, CRABP2, HOXA7, HSPG2, LEF1, GNAS, GLI2, COL11A1, WNT7A	0.0811759	5.18204e-05
GOTERM_BP_FAT	GO:0006357~regulation of transcription from RNA polymerase II promoter	14		SOX10, TCFAP2B, LEF1, ABCA2, SPEN, GLI2, PAX1, MSX3, HDAC4, HOXC8, NOTCH1, HOXA7, NR2F2, NCOR2	0.103219	6.58991e-05
