## Supplementary material for "Spatial transcriptome profiling uncovers metabolic regulation of left-right patterning": Dataset 5

### Sheet: genes_som3_lr_fdr0.2.out
	logFC_edger	logCPM_edger	FDR_edger	padj_deseq	v7_3L1.dat	v7_3L2.dat	v7_3L3.dat	v7_3R1.dat	v7_3R2.dat	v7_3R3.dat
Nodal	-2.23985	1.67841	0.0309377	0.0698823	0.623319	11.0341	5.22658	0.732624	0.558785	1.00711
Hba-x	-2.09001	4.70129	2.3594e-05	4.26657e-07	139.707	2.50191	1.46006	0.811119	0.581137	10.782
Hbb-bh1	-1.27815	4.71383	0.0249367	0.000904049	145.275	3.31449	1.07917	0.627963	2.61512	4.30492
Svep1	-0.889667	5.58182	0.000514514	2.70615e-05	30.4387	41.3991	127.66	32.1046	34.5776	21.1297
Slc11a2	-0.561168	6.25767	0.0249367	0.00972175	70.3935	63.6596	147.529	58.0866	55.8785	63.4285
Dgkk	-0.395976	7.366	0.0434916	0.0698823	221.444	160.507	181.766	137.681	130.555	157.643
Psmd10	0.549098	5.87979	0.106369	0.0495315	54.7689	43.5161	44.8385	82.4987	69.2223	58.6101
Pigb	1.00281	4.25771	0.0249367	0.00281154	10.6172	15.2253	12.1883	31.8953	24.8101	20.1423
Rnf25	1.10083	3.70858	0.0610112	0.0164883	7.5006	7.22773	8.16785	31.529	9.49935	14.6525
Lrrc20	1.71105	2.9018	0.00145969	0.00047819	2.59716	5.30319	2.64503	14.7048	12.7403	6.93132

### Sheet: genes_som4_lr_fdr0.2.out
	logFC_edger	logCPM_edger	FDR_edger	padj_deseq	v7_4L1.dat	v7_4L2.dat	v7_4L3.dat	v7_4R1.dat	v7_4R2.dat	v7_4R3.dat
Lefty2	-4.28138	3.30825	6.45296e-33	0	13.0749	36.7014	7.23039	1.75245	0.1794	0.705991
Nodal	-3.82819	2.57687	2.92443e-19	0	11.9507	11.248	10.1182	1.40196	0.398667	0.758287
Ctse	-2.2936	0.953387	0.0303534	0.104479	3.5681	1.33965	3.82147	2.28741	0.0996668	0.496809
Erbb4	-1.6847	1.45012	0.0874374	0.157469	4.76561	4.54976	3.21351	1.60487	1.21593	1.07206
Ppargc1a	-1.2039	2.66011	0.1002	0.0945653	7.38058	9.30173	9.37996	5.60783	3.90694	2.3533
Myl2	-0.916181	3.57212	0.092385	0.072251	12.8794	20.4739	10.1182	6.82532	17.9799	3.08544
Acot9	-0.905042	3.5312	0.0996267	0.0756483	15.4943	15.1406	14.07	11.271	5.84047	7.58287
Col11a1	-0.842218	3.83249	0.0874374	0.0682138	17.7916	16.9605	19.129	13.2264	12.4384	5.90941
Mospd2	-0.823907	4.06403	0.0503677	0.0361762	20.651	21.3586	21.626	8.92826	15.3886	12.4725
Pgm5	-0.708188	4.02666	0.194236	0.157316	16.6185	16.6066	26.0555	10.6438	7.49494	20.4737
Cer1	-0.68848	4.17161	0.180602	0.143125	12.3906	9.6556	46.509	7.82145	6.87701	24.945
Myh7	-0.571744	5.1242	0.0869477	0.0538072	38.1249	44.714	41.7973	23.8333	34.5046	26.357
Ext2	-0.551142	6.40563	0.00198561	0.000477062	61.8063	84.5497	164.996	60.7822	56.7901	79.8032
Skil	-0.493451	6.26222	0.0161598	0.00639503	94.1146	89.428	85.2013	74.2115	58.5642	59.0941
BC057079	-0.441012	5.79082	0.180602	0.12125	55.7454	62.0536	72.9987	57.4065	40.0062	43.9545
Has2	-0.392583	6.63227	0.0706452	0.0538072	120.167	109.295	108.326	93.1195	83.5208	80.8491
Ttn	-0.391116	8.68499	0.000793368	0.000318988	506.694	618.312	290.084	449.715	345.824	258.968
Paip1	-0.364021	6.75927	0.1002	0.0833257	142.162	106.768	117.054	107.692	82.0457	94.3414
Lars2	-0.341626	10.4379	0.00859938	0.000988933	1857.02	1743.95	1041.15	1353.61	814.078	1513.62
Actc1	-0.341312	8.84006	0.00758899	0.00367098	450.949	583.254	487.671	380.134	541.848	305.694
Fzd7	-0.299135	8.05212	0.0706452	0.072251	313.944	280.745	282.441	270.762	231.267	213.34
Ctsb	0.290699	7.59982	0.156294	0.172338	195.634	201.302	131.254	217.617	199.314	218.857
Mrpl15	0.324965	7.5386	0.0706452	0.085465	184.661	165.131	127.65	162.867	333.724	141.067
Morc4	0.331703	6.85506	0.186883	0.172338	121.046	111.798	76.2122	143.701	104.431	137.433
Ttr	0.33786	9.53609	0.00859938	0.00289238	635.928	890.565	444.007	544.015	1030.89	909.474
Ahnak	0.341591	8.53077	0.00859938	0.00807274	454.517	373.737	174.875	547.686	359.398	308.466
Slc13a4	0.349229	6.86051	0.148754	0.136376	107.556	127.469	71.5874	106.198	113.241	171.53
Apob	0.360559	10.7989	0.00355878	0.000305098	1875.3	1955.21	952.218	1709.47	1953.45	2244.09
Apoa1	0.362872	7.22696	0.0503677	0.0538072	150.227	185.175	71.0011	136.765	170.111	185.885
Cubn	0.372031	9.95101	0.00209699	0.000305098	1056.23	1078.14	521.652	1021.2	1077.66	1184.26
Rbp4	0.378307	7.73648	0.00758899	0.00843986	194.755	262.167	112.885	192.031	252.197	265.871
Lypla1	0.38497	6.95806	0.0494392	0.0468127	113.641	106.085	92.8877	120.919	216.735	95.2827
Rnf130	0.396981	6.21431	0.170051	0.128424	64.8367	69.7124	57.1917	96.6428	85.6337	71.279
Erf	0.418949	5.97687	0.180602	0.128424	54.4257	57.5545	49.0711	83.6747	72.2584	60.7152
Arfgap1	0.426847	5.83144	0.197626	0.146624	45.9453	54.5718	44.9457	55.5802	74.192	66.3893
Scamp1	0.45008	6.59711	0.0241765	0.0150163	87.1495	78.7108	68.8515	86.6816	76.9228	183.009
Sbf1	0.453074	5.6684	0.184236	0.128797	40.5199	43.9305	42.6875	42.7413	62.3914	72.9524
Afp	0.456935	8.06878	4.87729e-05	6.08889e-05	225.768	321.466	132.905	199.963	458.866	272.016
Lama5	0.466848	5.99611	0.0706452	0.0468127	48.8291	54.7488	55.8672	58.7162	73.1753	91.7004
Trf	0.47102	5.558	0.180602	0.128424	44.5279	53.4344	23.9493	52.9792	55.1755	52.6094
Scnm1	0.534099	5.09161	0.170051	0.124996	27.2006	22.3949	34.1978	33.2412	40.8036	46.7262
Slc2a2	0.554047	5.4101	0.0706452	0.0468127	37.6116	51.6145	18.6079	44.5675	49.7138	53.0801
Rhpn2	0.571403	5.70594	0.0161598	0.00639503	44.6012	49.2385	32.8082	65.8551	66.4777	54.0737
Apom	0.608638	6.42833	0.000182113	6.08889e-05	71.4352	86.5465	47.4644	76.3329	111.328	123.784
Apoc2	0.61221	8.18709	1.67996e-10	1.99513e-10	211.691	321.719	161.826	251.891	352.96	449.063
Apoa2	0.636884	5.6511	0.0059883	0.00166585	32.675	60.6382	25.5995	36.5062	68.9495	77.3191
Aldob	0.660551	4.85479	0.0503677	0.0341601	22.3373	28.9162	16.4367	28.0391	36.0993	41.8365
Arrdc4	0.668522	4.34399	0.14953	0.12125	11.9996	15.5703	19.9107	21.343	25.714	27.2722
Apoc1	0.672669	4.68421	0.083681	0.0584206	19.5023	26.4139	11.8987	14.9788	40.983	40.5814
S100g	0.74832	6.92179	1.90109e-10	1.20153e-10	82.0418	145.719	53.1748	114.001	196.284	136.178
Postn	0.766491	4.07441	0.12941	0.104479	18.8669	20.3475	3.27865	23.7411	20.8902	13.9106
Arhgef3	0.858385	3.82957	0.0706452	0.0538072	8.3337	13.3207	8.90228	18.5944	20.8304	15.2442
Adcy3	0.929635	3.46777	0.0930868	0.0756483	4.96112	8.82148	8.83714	9.97973	12.6178	21.2059
A1cf	1.16663	2.52267	0.180602	0.172122	3.81249	6.44549	1.38962	7.43407	9.76734	5.59563
Top1mt	1.17081	2.86925	0.0706452	0.0553638	2.61497	6.09162	4.82026	5.90298	11.5813	12.8386
Loxl3	1.19446	2.48187	0.15595	0.150616	4.03244	3.81674	2.27985	6.99134	10.7241	5.62178
Nrg1	1.29867	2.23192	0.14052	0.150616	2.37058	2.70458	3.06152	7.23115	5.78067	7.00762
Pax5	1.30421	2.28598	0.15595	0.159041	2.68829	4.75197	0.890228	11.972	6.71754	2.14412
Dram1	1.33983	2.69245	0.0503677	0.0468127	4.52122	7.70931	0.846802	12.0827	8.05308	5.51719
A2m	1.605	2.72395	0.00222774	0.00121096	1.61298	1.79463	6.42701	3.61558	7.89361	18.3558

### Sheet: genes_som5_lr_fdr0.2.out
	logFC_edger	logCPM_edger	FDR_edger	padj_deseq	v7_5L2.dat	v7_5L3.dat	v7_5L4.dat	v7_5R2.dat	v7_5R3.dat	v7_5R4.dat
Lefty2	-5.06	3.72091	9.82115e-76	0	31.0702	26.267	19.5876	1.28364	0.653867	0.425613
Mmp9	-1.2284	1.97675	0.117138	0.135573	4.49536	6.63492	5.5001	2.80975	1.9616	2.26994
Apoa2	-1.1578	5.68329	2.84594e-10	0	49.0308	40.5367	58.6331	139.888	10.5665	7.66104
Abcc2	-1.14158	3.68248	0.00216951	0.000327801	13.6533	12.3307	18.9909	24.7743	3.53088	3.34816
Apoa4	-1.01323	4.91245	2.54616e-05	4.29709e-07	26.784	28.9634	42.1588	65.7653	9.80801	6.29907
Aqp3	-1.00617	2.91513	0.163653	0.106854	7.44348	7.90737	11.3634	13.3641	2.27546	2.69555
Pitx2	-0.983769	3.69482	0.00366789	0.000551916	21.6613	15.9662	13.9837	9.89831	9.49415	6.66794
Slc2a2	-0.90906	4.99589	4.81892e-05	6.47842e-07	27.4739	38.7189	49.916	48.9068	14.6728	11.3781
Fgb	-0.852801	3.94992	0.0200329	0.00438275	14.9497	21.7831	21.4296	17.7	10.828	5.98696
Srgap1	-0.83752	4.2955	0.0034261	0.000282918	27.244	25.1158	22.7528	16.3736	15.9805	10.3566
Slco4c1	-0.815066	3.53107	0.150837	0.0712186	10.7889	16.3904	15.3588	15.3609	5.72788	5.64647
Nxf7	-0.771844	5.2054	0.000296273	4.80354e-06	38.4719	39.5369	54.7156	51.8163	14.9343	21.5077
Apoc2	-0.76676	7.39236	2.92554e-13	0	138.394	192.746	248.672	281.817	91.0706	53.6556
Slc7a8	-0.726257	5.35321	0.00109716	2.62124e-05	34.792	42.9604	66.3125	63.1694	20.6622	16.8543
Cubn	-0.69108	9.90007	9.1723e-08	0	803.833	1086.61	1267.31	1757.49	432.52	383.534
Scube3	-0.688782	4.33994	0.0483658	0.00969915	26.0313	27.5395	21.4815	14.9473	17.6544	13.9601
Ctsh	-0.684108	5.76866	0.000296273	3.42982e-06	44.41	60.5929	88.1572	78.9725	26.7301	27.7783
Aldob	-0.660757	4.3649	0.137588	0.0442723	20.1768	14.9361	35.8803	33.4317	6.74791	12.0307
Apoa1	-0.660229	6.98628	4.11448e-08	2.15329e-10	97.9152	123.488	215.749	206.723	57.6972	57.7983
Apom	-0.657473	5.51137	0.00372653	0.000192211	36.5901	44.9296	75.3669	74.3086	25.5531	16.2868
Rbp4	-0.645424	7.44688	1.92463e-09	7.39964e-12	145.65	172.478	262.033	312.41	77.1302	75.0781
S100g	-0.635093	6.36583	3.2264e-05	3.66898e-07	68.1622	76.6803	141.109	129.277	39.3366	39.3267
Hnf4a	-0.607811	4.76568	0.117138	0.0283065	25.9267	26.1761	39.2531	45.6549	14.9343	10.7538
Car7	-0.586435	4.88259	0.141403	0.0363218	24.5049	31.2659	41.0691	52.6293	14.9343	12.0307
Mttp	-0.578491	5.82959	0.00365323	0.000127984	56.9342	65.0465	74.2254	80.4986	32.1703	31.8359
Apob	-0.558699	10.7849	0.00104178	0	1352.52	2033.83	2515.57	2875.9	904.586	902.754
Trf	-0.550612	5.49194	0.0360507	0.00377658	49.7416	45.0811	52.0953	78.9725	22.99	20.2876
Npl	-0.543948	5.46673	0.0478843	0.00482021	33.3075	51.5949	70.2041	57.336	24.9516	27.75
Afp	-0.536304	7.3682	6.52165e-06	1.66615e-07	121.521	171.781	245.896	293.426	77.0256	79.8166
Ttr	-0.510723	8.96485	2.47759e-05	2.45245e-11	405.188	516.403	735.664	810.748	243.971	284.65
Spin2	-0.509855	5.14378	0.137588	0.0246616	33.4747	43.3845	47.9183	23.6618	34.315	29.6794
Slc13a4	-0.471252	6.62263	0.00365323	0.000271706	89.6562	89.6169	143.911	162.295	47.4446	57.0605
Nrk	-0.456854	6.66307	0.00459365	0.000427113	85.3282	115.339	132.314	160.869	60.3912	52.8044
Skil	-0.446813	5.83082	0.0958638	0.00979833	63.9386	69.6515	63.303	45.0844	54.0094	45.7392
Lgmn	-0.398871	6.52988	0.0478843	0.00712692	77.3201	93.1313	142.354	116.184	55.8926	69.1479
Sepp1	-0.345628	6.78462	0.117138	0.0283065	99.9224	113.703	147.802	152.554	80.4518	66.2821
Tnks	-0.327066	7.34928	0.0360507	0.0071658	181.989	183.506	178.831	152.069	137.783	144.283
Aplnr	-0.325901	6.88123	0.117138	0.0289365	139.168	122.428	131.847	111.306	99.8586	102.629
Dab2	-0.317476	9.17567	0.115183	0.000231824	530.808	628.712	731.928	758.133	423.627	395.905
Hspg2	0.308507	7.0259	0.141403	0.0483683	107.868	134.577	107.485	148.503	153.502	129.869
Abcf2	0.309192	7.43649	0.0649951	0.0179508	163.694	141.727	155.767	173.263	166.684	238.287
Tnnt2	0.341272	7.63398	0.0121762	0.00176345	143.391	184.021	199.794	242.68	192.551	229.122
Atxn7l2	0.715187	3.80708	0.185926	0.0814865	8.9489	9.48279	13.1016	22.749	16.5036	12.967
Pirt	1.8261	1.3345	0.00372653	0.0246616	0.961797	0.696818	1.76418	3.8224	2.7724	5.07898
Opn4	2.17722	0.799022	0.00313192	0.0512622	0.334538	0.454447	0.830203	1.5689	1.07234	6.24233

### Sheet: genes_som6_lr_fdr0.2.out
	logFC_edger	logCPM_edger	FDR_edger	padj_deseq	v7_6L2.dat	v7_6L3.dat	v7_6L4.dat	v7_6R2.dat	v7_6R3.dat	v7_6R4.dat
Hba-x	-3.70491	3.19941	2.98258e-24	0	12.38	13.3327	18.5543	10.2878	0.317402	0.473281
Lefty2	-3.657	2.67043	2.93606e-26	0	17.8171	7.22612	10.5176	0.728152	1.21293	0.761365
Gcgr	-2.49054	-0.824517	0.0125208	0.178683	0.545732	1.29765	1.14386	0.228848	0.181372	0.102887
Hbb-bh1	-2.26684	1.52863	0.00114225	0.00107583	2.89036	3.74028	5.25879	4.7746	0.272058	0.452703
Acss1	-1.54827	1.60019	0.0239076	0.0270306	5.57859	3.10418	4.76856	0.936196	2.26715	1.56388
Six6	-1.44619	1.04621	0.101308	0.140543	2.36484	2.39174	4.33776	0.728152	1.51899	1.11118
Adam4	-1.39962	0.712684	0.166561	0.18737	2.86004	2.97696	1.35183	1.33148	0.838847	0.555591
Adamts2	-1.36134	2.32921	0.0173049	0.0132011	9.12585	5.01249	5.30335	8.06169	1.15625	1.48158
Kcnmb1	-1.19879	1.61713	0.1749	0.167137	5.66955	2.95152	4.01094	1.10263	2.96997	1.70793
Pram1	-1.18433	1.36853	0.199815	0.195409	4.03235	2.8243	3.25332	1.22746	3.40073	0.781942
Aspn	-1.157	1.47983	0.195455	0.178932	3.53715	3.74028	4.3229	1.914	1.81372	1.48158
Mir92-1+Mir19b-1+Mir17hg	-1.13209	3.88503	0.00114225	0.000754751	20.8894	17.7854	21.9859	7.42716	11.8119	8.88945
Apobec2	-1.13194	2.9435	0.0207474	0.0177326	12.3295	10.3049	8.88349	3.51594	4.57965	6.64651
Itgb3	-1.10911	2.7008	0.0393557	0.0270306	7.45833	12.0351	7.5168	3.86961	4.55698	3.80682
Ptprn2	-1.07563	2.13534	0.145245	0.131222	5.81103	6.51369	5.5856	2.35089	3.31004	2.90142
Zbtb20	-1.04333	2.92534	0.0420419	0.0364163	10.4902	8.80366	11.4238	4.20248	5.59987	5.14436
Kctd6	-1.02583	2.58747	0.0929936	0.0753792	9.24712	6.28469	8.61609	3.86961	3.03799	5.04147
Cdh10	-1.00797	2.36725	0.149907	0.137231	6.21528	6.38647	7.97731	3.12065	2.6299	4.71223
Tubd1	-0.947589	2.21663	0.199815	0.181395	8.63064	4.85982	5.06567	3.24548	2.69791	3.39528
Ispd	-0.903632	2.54408	0.195455	0.167137	5.5887	7.86223	9.43313	2.95422	4.28492	5.00032
Sh3bgr	-0.898522	4.52404	0.0104795	0.00982697	31.7535	29.566	28.2845	12.7947	17.0943	18.7255
Sfi1	-0.882077	2.5601	0.197945	0.178932	10.0152	6.56458	6.49178	4.7642	3.83149	3.74509
Myl4	-0.882007	6.70212	0.000544783	0.000754751	128.884	150.553	125.528	63.8486	74.8614	81.4249
Myh7	-0.872405	6.03909	0.00118593	0.00134967	80.6167	93.2526	80.6644	38.1448	46.726	55.4665
Myo1d	-0.862576	2.63274	0.199815	0.178932	9.58062	8.24389	6.34323	4.45213	4.55698	4.11549
Fbxw17	-0.858632	2.80723	0.195455	0.168095	5.65944	10.6611	11.1563	4.95144	3.83149	5.9263
Abca5	-0.857267	3.49579	0.0855491	0.0723194	17.3927	8.75277	17.6481	8.98748	5.23712	9.63024
Col12a1	-0.855083	3.80918	0.0581803	0.0479972	17.1097	18.447	17.7224	15.0832	7.0055	8.88945
Pkmyt1	-0.84957	2.62994	0.199815	0.181395	8.95404	7.50601	7.47223	4.03604	4.42095	4.81512
Rdh11	-0.837643	2.94683	0.195455	0.160473	11.3391	11.1445	6.6849	6.80302	7.54962	2.86026
Glt8d1	-0.836923	4.11256	0.0393557	0.0387386	18.1607	21.144	27.0664	9.00829	12.9454	15.6388
Tnnc1	-0.833006	5.34694	0.00797323	0.00866875	39.7677	50.761	66.2696	24.6116	25.8002	37.2452
Myom1	-0.832728	4.44044	0.0277288	0.0270306	25.9627	35.3164	22.7881	14.2094	15.2126	17.0998
Tmem106c	-0.827843	3.50305	0.122296	0.104925	17.1198	9.18532	17.7076	9.21633	7.1642	7.61365
Mylip	-0.822633	3.46337	0.144262	0.124578	11.2987	11.0936	20.2478	9.50759	5.80391	8.31328
4930452B06Rik	-0.810081	4.07741	0.0567072	0.0479972	23.8909	20.6097	20.0993	13.19	11.2904	12.3259
Cpne5	-0.80977	2.86939	0.199815	0.181395	8.03438	7.60778	12.4488	5.38833	4.2169	6.21438
Cacna1d	-0.803965	3.41048	0.149907	0.140543	12.1375	14.0197	14.1274	5.55476	8.18442	9.91832
Scube3	-0.7925	4.17354	0.0586904	0.0524002	22.1426	24.4518	21.9859	12.1081	15.7794	11.9966
Serf1	-0.791936	3.36002	0.167135	0.153294	12.8853	11.4244	14.7216	6.82383	9.0006	6.83171
Cdkn1a	-0.790858	3.55767	0.145245	0.135674	15.7858	13.7653	15.2416	8.95628	9.318	7.67538
Thbs4	-0.779512	5.59299	0.0141437	0.0177326	52.4711	69.7423	60.0601	26.2759	42.3958	38.9942
Dpysl3	-0.778647	4.66291	0.0393557	0.0394231	30.4801	29.4134	36.1876	20.7003	19.2481	16.1121
Ptgr2	-0.769075	5.16807	0.0263884	0.0270306	38.8682	44.807	52.6919	28.7724	26.5257	24.2814
3110048L19Rik	-0.768843	4.50969	0.0548908	0.0479972	26.7307	28.1157	31.211	17.434	19.2255	14.1367
Copz2	-0.767657	3.47854	0.167354	0.155597	14.6236	15.3937	12.2408	9.19553	7.70832	7.86058
Enpp1	-0.762248	3.33357	0.195455	0.177447	11.6423	11.17	15.2416	9.22673	6.18933	7.09921
Snord123	-0.74564	3.87445	0.145245	0.138964	16.281	18.2689	20.6935	9.93408	10.769	12.2024
Filip1l	-0.744126	3.40052	0.199815	0.181395	14.3911	11.3735	13.1321	5.78361	12.1293	6.60536
Mef2c	-0.742479	6.39055	0.0126851	0.0177326	98.3125	117.577	99.5901	58.117	66.6997	63.4094
Txndc16	-0.739488	3.85641	0.156986	0.145202	13.6837	20.2026	20.842	12.3578	9.72609	10.3093
Fgd4	-0.729115	3.53806	0.195455	0.178932	14.3103	14.3759	14.2017	7.78083	12.56	6.58478
Sip1	-0.728982	4.67243	0.0646976	0.0674063	30.7227	33.9424	30.7951	20.1594	16.7769	20.8038
Mir770+Mir1906+Meg3	-0.727066	6.20641	0.0207474	0.0270306	103.962	70.0985	102.725	63.4325	57.8578	45.0234
Spata7	-0.726826	3.9876	0.148559	0.140543	18.7368	20.8642	19.6536	10.0693	13.943	12.079
St3gal1	-0.723924	5.49505	0.0393557	0.0394231	50.8541	50.761	67.1609	32.9541	39.4485	29.5904
Tbrg3	-0.720129	4.89997	0.0630654	0.0641978	44.8207	33.6116	32.2212	23.7898	28.9516	15.824
Etv4	-0.719099	4.09917	0.145245	0.140543	18.4235	21.7038	23.8577	10.631	13.6936	14.6923
Wdr53	-0.712378	3.61785	0.195455	0.178932	13.9566	14.5286	17.3956	8.88346	9.318	9.69197
Mfap4	-0.709866	4.20469	0.148469	0.140543	21.8697	21.7293	24.645	14.9895	17.1397	10.3916
Fcho2	-0.699963	5.59898	0.0420419	0.0469247	59.6869	53.0255	67.6512	35.9083	35.9797	38.6856
Recql5	-0.695925	3.84817	0.195455	0.178932	18.2719	13.7907	21.6591	10.5478	11.7892	10.3916
Cdadc1	-0.690455	4.33038	0.148559	0.145202	24.9116	22.8997	26.7099	13.6268	16.8223	15.8446
Fam13b	-0.68742	4.89078	0.0929936	0.104925	34.4114	32.8738	42.6199	20.0346	25.8455	22.3471
Rims2	-0.68626	4.22595	0.161623	0.155597	23.3856	23.9683	21.8522	12.3474	15.0086	15.8652
Prdm15	-0.682894	4.25394	0.161623	0.155597	21.233	25.8003	23.4566	12.233	17.117	14.8363
Ldb3	-0.67785	3.92854	0.195455	0.178932	19.1612	19.3121	17.7818	11.2135	10.9957	13.0255
Slc8a1	-0.670329	6.92421	0.0281427	0.0394889	139.677	174.496	134.604	88.6162	96.1273	95.5307
Ube2v2	-0.656865	5.35411	0.0929936	0.104925	42.7995	56.7403	50.8201	33.6823	34.8008	26.8535
Med30	-0.646226	4.30731	0.195455	0.178932	23.2239	18.8032	30.7654	12.6699	16.0514	17.3262
Pknox1	-0.635845	4.43688	0.195455	0.178932	23.6181	24.9098	30.6762	14.9895	18.7947	17.0998
3632451O06Rik	-0.627664	5.23719	0.145245	0.145202	41.516	46.6899	49.3197	27.8362	32.3976	28.7467
Slc35b2	-0.623923	4.45535	0.195455	0.181395	20.7883	22.7979	37.0789	16.8307	14.3284	19.9189
Amph	-0.620019	4.60058	0.195455	0.178932	22.9308	38.8277	26.5465	15.416	25.8455	16.3385
Col1a1	-0.616987	4.51184	0.19734	0.181395	30.3993	31.0927	21.4808	22.3439	16.5276	15.2067
Tmem50b	-0.616378	4.53833	0.195455	0.181395	24.1436	28.1412	32.4292	18.235	18.8174	17.8201
Alcam	-0.612625	5.35818	0.149907	0.155597	44.0729	44.3236	61.1297	33.9527	32.647	30.1151
Popdc2	-0.611714	4.56542	0.197627	0.183855	29.8738	28.8536	27.1258	18.1414	17.185	21.0096
Twist1	-0.606658	4.66338	0.195455	0.181395	29.7727	30.4311	31.2853	17.8501	24.3492	18.4991
Ryr2	-0.603522	5.81586	0.144262	0.148787	72.9764	73.508	57.5644	42.6489	40.6274	50.8571
Tom1l1	-0.601365	5.504	0.154905	0.160473	63.4059	47.784	53.2118	33.7239	34.3927	39.8173
Rspo3	-0.595615	5.58388	0.166561	0.167137	45.6899	55.4681	71.573	49.8785	36.6599	28.7055
Akap5	-0.594059	4.7701	0.197945	0.18737	38.272	29.6169	30.6465	24.7988	18.9534	21.4828
Atxn3	-0.594023	5.16797	0.193633	0.178932	38.6762	40.9395	50.0773	25.9222	34.2567	25.9893
Oxr1	-0.592261	5.37222	0.167354	0.171884	55.4726	45.5449	48.4432	32.9957	36.1838	29.9607
Ercc6	-0.591952	5.6811	0.154905	0.160473	62.6379	56.3078	66.1062	38.0096	45.2977	39.6013
Ap3m1	-0.591063	5.47646	0.166391	0.167137	53.0673	54.8575	52.7364	34.8889	35.583	36.1751
Pmm2	-0.585717	4.90036	0.197945	0.18737	34.8662	35.291	37.1086	27.0457	19.6562	25.3514
Myl3	-0.584741	4.77415	0.199815	0.194322	33.7747	34.4768	30.3346	20.1594	22.5809	23.0056
Dact1	-0.57974	5.85338	0.161623	0.167137	58.1204	69.6659	80.7981	49.712	44.935	43.8711
Tpmt	-0.576791	4.99119	0.199815	0.194322	25.9728	29.108	59.555	16.1026	22.2408	37.9448
1700123O20Rik	-0.576438	4.87925	0.199815	0.194322	31.6423	35.52	38.7724	22.8432	23.8958	24.0756
Kctd12	-0.572874	5.38785	0.195455	0.181395	55.5333	48.7763	45.6207	35.2426	38.3829	27.7795
Arhgap31	-0.565055	5.37686	0.195455	0.18737	51.9153	48.5982	48.3392	32.7461	34.302	33.5412
Rbm24	-0.564559	5.21058	0.199815	0.194322	47.3169	42.5171	42.6645	26.9416	32.7604	30.0842
Snx9	-0.561374	5.401	0.195455	0.18737	43.9213	47.1988	60.0601	28.0235	35.5943	38.8708
Jmy	-0.556776	5.37515	0.199815	0.194322	48.0345	47.555	52.2313	30.9257	40.2647	30.1459
Zfp148	-0.554048	5.99592	0.191717	0.178932	72.9057	73.1009	81.9717	52.1773	52.8247	50.0855
Gcfc1	-0.550473	6.15456	0.191653	0.181395	85.2857	71.5234	97.4955	50.3361	63.3896	59.4688
Rnf19a	-0.550324	5.45596	0.199815	0.194322	50.3993	57.9871	48.3244	33.651	38.6096	34.6112
B3gnt5	-0.549713	5.96833	0.195455	0.181395	76.6248	67.1215	79.6097	52.7182	52.4393	47.2458
Rian	-0.548714	7.09199	0.148469	0.167137	170.491	141.647	174.803	114.07	104.947	112.692
Zfp760	-0.546916	5.51617	0.199815	0.195409	50.9046	52.6184	59.4213	34.4312	42.2597	35.1051
Tmem65	-0.541651	6.0681	0.195455	0.18737	84.8208	79.411	74.0092	51.47	63.5483	49.4476
Dgcr8+Mir1306	-0.539089	6.16144	0.195455	0.18737	84.0023	88.8253	81.7043	60.5407	58.2658	56.3204
Notch3	-0.536858	5.58954	0.199815	0.198416	49.9445	58.954	62.3775	35.5547	42.033	40.2495
Zfp187	-0.536241	5.72497	0.199815	0.196194	60.172	61.651	66.0765	41.4735	45.8645	42.266
Lrch3	-0.535099	5.94229	0.197945	0.194322	72.1174	70.989	75.2719	49.5768	51.8271	49.3035
Utp18	-0.533331	6.37575	0.195455	0.18737	103.386	89.5378	101.952	66.4699	70.7579	66.2387
Creld2	-0.532301	5.80338	0.199815	0.197604	62.5974	56.3078	79.8177	41.0262	45.2411	50.1678
Cetn3	-0.530739	8.1629	0.144262	0.178683	318.606	332.3	363.926	206.026	263.421	235.529
Smoc1	-0.530704	6.14206	0.195455	0.194322	77.5141	78.1134	95.3266	58.3666	58.1752	56.3822
Klf6	-0.530297	6.21626	0.195455	0.194322	100.01	82.9732	81.0209	64.7536	58.3225	59.1087
Arhgap12	-0.529415	5.95006	0.199815	0.197604	77.413	68.1393	72.4197	52.4166	60.6464	40.0025
Has2	-0.525515	6.43331	0.195455	0.194322	99.1109	115.084	92.0882	72.8361	76.3011	63.3579
Pvrl3	-0.524755	6.75689	0.195455	0.18737	138.484	127.577	116.57	89.6044	98.1451	78.6675
Vps13b	-0.522651	7.36992	0.167135	0.181395	190.531	185.004	209.564	126.251	146.719	134.556
Scamp1	-0.518656	6.0968	0.199815	0.198469	73.7748	80.2252	87.9881	60.8007	56.3841	51.6493
Arf6	-0.516037	6.74221	0.195455	0.194322	151.339	120.859	106.334	103.127	83.658	77.0933
Mtss1	-0.512707	6.39062	0.199815	0.198416	95.9982	97.4	102.635	70.1939	71.4607	65.8786
Cxadr	-0.499954	7.27124	0.195455	0.198416	183.891	172.028	187.029	132.701	130.837	120.501
Cubn	0.486474	10.0452	0.157405	0.140543	1001.13	588.446	1069.43	1204.39	931.449	1544.4
Afp	0.51064	7.92384	0.167354	0.131222	206.559	149.84	230.213	267.627	184.082	418.339
Rrp15	0.537093	5.80363	0.199815	0.140543	46.3771	41.7029	48.6215	62.0386	69.2275	66.9795
Ercc5	0.561491	5.19301	0.199815	0.145202	29.6817	29.5151	28.4331	37.6455	55.9647	38.1094
Rnf13	0.56419	5.35909	0.195455	0.137231	30.9248	36.2833	32.0727	45.1142	47.4062	54.3553
Bmp7	0.611821	4.46544	0.199815	0.141193	18.8581	15.1901	18.2275	23.8002	25.3241	30.969
Npl	0.646317	5.81172	0.0830384	0.0387386	51.5009	32.6193	46.7052	54.1017	61.5759	90.2012
Plxdc2	0.646429	4.57096	0.167354	0.0925107	12.9662	17.0476	26.8881	25.2461	27.7159	32.6255
Lypla2	0.661371	4.05547	0.195455	0.135674	12.0465	13.409	13.1024	21.803	17.8992	21.3902
Eng	0.670792	3.91393	0.199815	0.140543	13.047	12.3404	9.62625	17.975	18.5453	18.7872
Fga	0.686333	3.79111	0.199815	0.140543	11.9556	6.81902	12.6122	13.2524	12.7414	25.4543
Klf7	0.695842	3.65272	0.199815	0.145514	10.0657	7.68412	10.7256	11.3592	18.534	16.9352
2610528J11Rik	0.733595	4.07807	0.144262	0.0547179	15.5736	7.58234	15.5238	22.2086	15.5527	24.6312
Tshz2	0.737179	3.50227	0.195455	0.124578	6.34666	9.54154	9.19545	9.67403	19.3842	13.7869
Prrx2	0.744736	4.1143	0.116816	0.0460571	12.9864	12.2895	13.2807	18.6511	25.5055	21.0507
Apoa2	0.775101	5.52937	0.0190215	0.00671882	37.898	27.0471	33.0828	57.3576	33.8259	87.5673
Tnik	0.782171	3.58032	0.148559	0.0632519	9.33807	10.5847	6.62548	14.459	17.4571	13.221
Lad1	0.794424	4.38078	0.0440919	0.0177326	11.9758	16.7422	17.0094	22.1046	25.3581	31.6892
Gm13498	0.799028	4.22312	0.0548908	0.0234912	13.4816	12.4931	14.7811	20.9604	26.1629	24.0036
Slco4c1	0.829478	3.66342	0.0929936	0.0394231	10.0152	6.28469	10.2947	12.2122	11.8572	25.1353
Igfbpl1	0.840893	2.98563	0.195455	0.138259	4.03235	3.2314	11.4089	8.76904	10.3949	9.55822
Them4	0.850935	2.8102	0.195455	0.135674	4.03235	5.01249	5.853	11.6816	7.58363	7.82971
Dusp19	0.851767	3.50557	0.0982254	0.0394889	8.24661	6.33558	9.49255	14.0429	18.4093	11.4513
Epb4.1l4b	0.853447	3.07636	0.161623	0.0760306	6.51846	5.03793	6.32837	8.85225	10.5989	13.1284
Smox	0.853987	2.64697	0.199815	0.149916	3.4563	3.33318	6.83345	5.88763	8.34313	9.61995
Slc2a2	0.885653	5.24812	0.00302378	0.000754751	29.1966	19.5156	31.2259	43.814	40.344	63.6048
Rras	0.900142	2.99516	0.144262	0.0529568	4.05256	4.88527	7.69506	9.58041	7.14153	14.363
Gja5	0.917446	2.95879	0.12973	0.0494766	7.33706	4.04561	4.82798	12.0249	7.49294	10.7414
Plcb1	0.921549	2.53168	0.195455	0.121907	3.36535	3.68939	4.97654	7.1671	8.38847	7.0169
4930594C11Rik	1.01068	2.84411	0.0646976	0.0270306	4.12331	4.47816	5.73416	10.1525	9.36334	9.1158
Spire2	1.10645	2.04097	0.149907	0.090859	2.1425	1.57753	4.54573	4.87862	5.75857	5.67937
Kmo	1.31648	1.85384	0.0586904	0.0365013	1.84942	1.06865	3.08991	2.45491	4.96507	8.12809
Htra1	1.34377	0.786177	0.195455	0.18737	1.39465	1.37398	0.371383	2.00762	3.106	2.04745
Ceacam1	1.35563	1.56744	0.0646976	0.0440411	1.57656	1.52665	1.75293	5.32592	2.69791	4.80483
Slc23a3	1.52802	0.349668	0.166561	0.194322	0.515413	0.43255	0.980452	1.4563	2.76593	1.43013
Cntn3	1.63879	0.97834	0.0393557	0.0417779	0.879234	0.763323	1.20328	3.8072	2.28982	2.78824
Fmo4	1.76146	1.70021	0.00302378	0.00133112	1.82921	1.11954	1.15872	3.40151	3.23069	8.61166
Srms	1.82799	0.182408	0.0646976	0.153294	0.545732	0.457994	0.311962	0.790566	3.18535	1.45071
Igfbp1	1.83912	0.0826233	0.0725915	0.167137	0.303184	0.279885	0.579358	0.634533	3.15134	1.33753
C530005A16Rik	1.85024	0.251449	0.0393557	0.104925	0.424458	0.686991	0.401094	1.52912	2.73192	1.31696
Aadac	1.86477	-0.00627337	0.0567072	0.160473	0.454776	0.228997	0.609068	1.25866	1.46231	1.88284
